# Transmission of *Klebsiella* strains and plasmids within and between Grey-headed flying fox colonies

**DOI:** 10.1101/2021.10.25.465810

**Authors:** Ben Vezina, Louise M. Judd, Fiona K. McDougall, Wayne S.J. Boardman, Michelle L. Power, Jane Hawkey, Sylvain Brisse, Jonathan M. Monk, Kathryn E. Holt, Kelly L. Wyres

## Abstract

The Grey-headed flying fox (*Pteropus poliocephalus*) is an endemic Australian fruit bat, known to carry pathogens with zoonotic potential. We recently showed these bats harbour the bacterial pathogens *Klebsiella pneumoniae* and closely related species in the *K. pneumoniae* species complex (*Kp*SC). However, the dynamics of *Klebsiella* transmission and gene flow within flying fox colonies were not explored and remain poorly understood.

Here we report a high-resolution genomic comparison of 39 *Kp*SC isolates from Grey-headed flying foxes. Illumina whole genome sequences (n=39) were assembled *de novo* and the Kleborate genotyping tool was used to infer sequence types (STs). Oxford Nanopore sequences were generated for 13 isolates (one for each distinct ST) in order to generate high-quality completed reference genomes. Read mapping and variant calling was used to identify single nucleotide variants (SNVs) within each ST, using the relevant reference genome. *In silico* genome-scale metabolic models were generated to predict and compare substrate usage to 59 previously published *Kp*SC models for isolates from human and environmental sources, which indicated no distinction on the basis of metabolic capabilities.

High-resolution genome comparisons identified five putative strain transmission clusters (four intra- and one inter-colony, n=2-15 isolates each, ≤25 pairwise SNVs). Inter-colony transmission of *Klebsiella africana* was found between two flying fox populations located within flying distance. The 13 completed genomes harboured 11 plasmids, all of which showed 37-98% coverage (mean 73%) and ≥95% identity to those previously reported from human-associated *Kp*SC. Comparison of plasmids from different flying fox associated *Kp*SC indicated an interspecies horizontal plasmid transmission between *K. pneumoniae* and *K. africana* for a 98 kbp plasmid, pFF1003.

These data indicate that *Kp*SC are able to transmit directly via flying fox populations or indirectly via a common source, and that these isolates can harbour plasmids with similarity to those found in human derived *Kp*SC, indicating gene flow is occurring between isolates from Grey-headed flying fox *Kp*SC and human clinical isolates.
