## Supplementary material for "Transmission of *Klebsiella* strains and plasmids within and between Grey-headed flying fox colonies": Table S2

### Sheet: Sheet1
Reference isolate	MLST	Replicon	Mapping Isolate	Cover%	Depth
FF1009	ST1017	Chromosome	FF1016	99.9939	65.8503
FF1009	ST1017	Chromosome	FF996	99.78	7.83769
FF1009	ST1017	Chromosome	FF1009	99.9938	105.697
FF1009	ST1017	pFF1009_1	FF1009	99.8798	204.344
FF1009	ST1017	pFF1009_1	FF996	99.7311	15.6832
FF1009	ST1017	pFF1009_1	FF1009	99.9022	326.24
FF979	ST5033	Chromosome	FF985	99.9888	26.9973
FF979	ST5033	Chromosome	FF983	99.9898	35.5293
FF979	ST5033	Chromosome	FF986	99.9852	20.1159
FF979	ST5033	Chromosome	FF979	99.9913	55.8148
FF979	ST5033	pFF979_1	FF985	100	30.7819
FF979	ST5033	pFF979_1	FF983	100	48.5785
FF979	ST5033	pFF979_1	FF986	100	24.7422
FF979	ST5033	pFF979_1	FF979	100	130.706
FF979	ST5033	pFF979_2	FF985	100	34.1104
FF979	ST5033	pFF979_2	FF983	100	54.1514
FF979	ST5033	pFF979_2	FF986	100	27.9948
FF979	ST5033	pFF979_2	FF979	100	142.94
FF1076	ST5035	Chromosome	FF1084	99.9907	68.6235
FF1076	ST5035	Chromosome	FF1076	99.9959	226.095
FF1076	ST5035	Chromosome	FF1078	99.992	72.7969
FF1076	ST5035	Chromosome	FF1081	99.9916	63.1521
FF1076	ST5035	Chromosome	FF1091	99.9941	114.876
FF1076	ST5035	Chromosome	FF1094	99.9961	227.369
FF1076	ST5035	Chromosome	FF1079	99.9934	64.7171
FF1076	ST5035	Chromosome	FF1080	99.9928	52.7418
FF1076	ST5035	Chromosome	FF1085	99.9946	150.488
FF1076	ST5035	Chromosome	FF1088	99.9933	108.257
FF1076	ST5035	Chromosome	FF1086	99.9968	180.818
FF1076	ST5035	Chromosome	FF1077	99.9894	66.939
FF1076	ST5035	Chromosome	FF1089	99.9926	109.849
FF1076	ST5035	Chromosome	FF1082	99.9906	61.0413
FF1076	ST5035	Chromosome	FF1092	99.9934	127.004
FF1003	ST4938	Chromosome	FF1006	100	150.719
FF1003	ST4938	Chromosome	FF1008	100	78.0262
FF1003	ST4938	Chromosome	FF930	99.9862	71.5669
FF1003	ST4938	Chromosome	FF1017	99.2496	194.434
FF1003	ST4938	Chromosome	FF1003	100	198.759
FF1003	ST4938	Chromosome	FF1011	98.3906	93.2105
FF1003	ST4938	Chromosome	FF1014	99.252	149.036
FF1003	ST4938	pFF1003_1	FF1006	100	217.656
FF1003	ST4938	pFF1003_1	FF1008	100	139.227
FF1003	ST4938	pFF1003_1	FF930	100	97.916
FF1003	ST4938	pFF1003_1	FF1017	100	271.01
FF1003	ST4938	pFF1003_1	FF1003	100	263.337
FF1003	ST4938	pFF1003_1	FF1011	100	163.55
FF1003	ST4938	pFF1003_1	FF1014	100	217.206
FF1003	ST4938	pFF1003_2	FF1006	100	475.791
FF1003	ST4938	pFF1003_2	FF1008	100	308.606
FF1003	ST4938	pFF1003_2	FF930	96.1296	218.436
FF1003	ST4938	pFF1003_2	FF1017	0.611427	1
FF1003	ST4938	pFF1003_2	FF1003	100	735.345
FF1003	ST4938	pFF1003_2	FF1011	0	0
FF1003	ST4938	pFF1003_2	FF1014	0	0
FF1043	ST4919	Chromosome	FF1043	99.7425	174.292
FF1043	ST4919	Chromosome	FF1012	97.6466	64.3885
pFF1003_1	ST4938	pFF1003_1	FF1006	100	219.796
pFF1003_1	ST1412	pFF1003_1	FF1010	100	110.633
pFF1003_1	ST4938	pFF1003_1	FF1008	100	140.19
pFF1003_1	ST5037	pFF1003_1	FF1023	77.9995	246.176
pFF1003_1	ST4938	pFF1003_1	FF930	100	99.0253
pFF1003_1	ST4938	pFF1003_1	FF1017	100	273.652
pFF1003_1	ST4938	pFF1003_1	FF1003	100	266.185
pFF1003_1	ST4938	pFF1003_1	FF1011	100	164.515
pFF1003_1	ST4938	pFF1003_1	FF1014	100	219.259

### Sheet: Key_and_legend_information
Key and legend information
Different colours show different, independent comparisons
Column	Meaning
Reference isolate	Genome the reads were mapped to
MLST	Sequence type of the isolates being compared
Replicon	Replicon information ie plasmid or chromosome
Mapping Isolate	Isolate reads were used in mapping
Cover%	Coverage of the reads mapped to reference
Depth	Depth of reads mapped
