## Supplementary material for "Transmission of *Klebsiella* strains and plasmids within and between Grey-headed flying fox colonies": Table S3

### Sheet: Sheet1
ST	Isolate	vs.isolate	Pairwise.SNVs
ST1017	FF1009	FF1016	0
ST4938	FF1006	FF1008	0
ST4938	FF1006	FF1003	0
ST4938	FF1008	FF1003	0
ST5033	FF986	FF979	0
ST5035	FF1078	FF1081	0
ST5035	FF1078	FF1094	0
ST5035	FF1078	FF1080	0
ST5035	FF1078	FF1085	0
ST5035	FF1078	FF1088	0
ST5035	FF1078	FF1086	0
ST5035	FF1078	FF1077	0
ST5035	FF1078	FF1089	0
ST5035	FF1078	FF1082	0
ST5035	FF1081	FF1094	0
ST5035	FF1081	FF1080	0
ST5035	FF1081	FF1085	0
ST5035	FF1081	FF1088	0
ST5035	FF1081	FF1086	0
ST5035	FF1081	FF1077	0
ST5035	FF1081	FF1089	0
ST5035	FF1081	FF1082	0
ST5035	FF1094	FF1080	0
ST5035	FF1094	FF1085	0
ST5035	FF1094	FF1088	0
ST5035	FF1094	FF1086	0
ST5035	FF1094	FF1077	0
ST5035	FF1094	FF1089	0
ST5035	FF1094	FF1082	0
ST5035	FF1080	FF1085	0
ST5035	FF1080	FF1088	0
ST5035	FF1080	FF1086	0
ST5035	FF1080	FF1077	0
ST5035	FF1080	FF1089	0
ST5035	FF1080	FF1082	0
ST5035	FF1085	FF1088	0
ST5035	FF1085	FF1086	0
ST5035	FF1085	FF1077	0
ST5035	FF1085	FF1089	0
ST5035	FF1085	FF1082	0
ST5035	FF1088	FF1086	0
ST5035	FF1088	FF1077	0
ST5035	FF1088	FF1089	0
ST5035	FF1088	FF1082	0
ST5035	FF1086	FF1077	0
ST5035	FF1086	FF1089	0
ST5035	FF1086	FF1082	0
ST5035	FF1077	FF1089	0
ST5035	FF1077	FF1082	0
ST5035	FF1089	FF1082	0
ST5033	FF985	FF983	1
ST5033	FF985	FF986	1
ST5033	FF985	FF979	1
ST5035	FF1084	FF1091	1
ST5035	FF1076	FF1078	1
ST5035	FF1076	FF1081	1
ST5035	FF1076	FF1094	1
ST5035	FF1076	FF1080	1
ST5035	FF1076	FF1085	1
ST5035	FF1076	FF1088	1
ST5035	FF1076	FF1086	1
ST5035	FF1076	FF1077	1
ST5035	FF1076	FF1089	1
ST5035	FF1076	FF1082	1
ST5035	FF1078	FF1091	1
ST5035	FF1078	FF1079	1
ST5035	FF1078	FF1092	1
ST5035	FF1081	FF1091	1
ST5035	FF1081	FF1079	1
ST5035	FF1081	FF1092	1
ST5035	FF1091	FF1094	1
ST5035	FF1091	FF1080	1
ST5035	FF1091	FF1085	1
ST5035	FF1091	FF1088	1
ST5035	FF1091	FF1086	1
ST5035	FF1091	FF1077	1
ST5035	FF1091	FF1089	1
ST5035	FF1091	FF1082	1
ST5035	FF1094	FF1079	1
ST5035	FF1094	FF1092	1
ST5035	FF1079	FF1080	1
ST5035	FF1079	FF1085	1
ST5035	FF1079	FF1088	1
ST5035	FF1079	FF1086	1
ST5035	FF1079	FF1077	1
ST5035	FF1079	FF1089	1
ST5035	FF1079	FF1082	1
ST5035	FF1080	FF1092	1
ST5035	FF1085	FF1092	1
ST5035	FF1088	FF1092	1
ST5035	FF1086	FF1092	1
ST5035	FF1077	FF1092	1
ST5035	FF1089	FF1092	1
ST5035	FF1082	FF1092	1
ST5033	FF983	FF986	2
ST5033	FF983	FF979	2
ST5035	FF1084	FF1078	2
ST5035	FF1084	FF1081	2
ST5035	FF1084	FF1094	2
ST5035	FF1084	FF1080	2
ST5035	FF1084	FF1085	2
ST5035	FF1084	FF1088	2
ST5035	FF1084	FF1086	2
ST5035	FF1084	FF1077	2
ST5035	FF1084	FF1089	2
ST5035	FF1084	FF1082	2
ST5035	FF1076	FF1091	2
ST5035	FF1076	FF1079	2
ST5035	FF1076	FF1092	2
ST5035	FF1091	FF1079	2
ST5035	FF1091	FF1092	2
ST5035	FF1079	FF1092	2
ST5035	FF1084	FF1076	3
ST5035	FF1084	FF1079	3
ST5035	FF1084	FF1092	3
ST4938	FF930	FF1017	21
ST4938	FF1006	FF1014	36
ST4938	FF1008	FF1014	36
ST4938	FF1003	FF1014	36
ST4938	FF1006	FF1011	37
ST4938	FF1008	FF1011	37
ST4938	FF1003	FF1011	37
ST4938	FF1011	FF1014	39
ST4938	FF930	FF1011	50
ST4938	FF1017	FF1011	51
ST4938	FF1006	FF930	57
ST4938	FF1008	FF930	57
ST4938	FF930	FF1003	57
ST4938	FF930	FF1014	57
ST4938	FF1006	FF1017	58
ST4938	FF1008	FF1017	58
ST4938	FF1017	FF1003	58
ST4938	FF1017	FF1014	58
ST4919	FF1043	FF1012	715

### Sheet: Key_and_legend_information
Key and legend information
Column	Meaning
ST	Sequence type of isolate
Isolate	Isolate 1 being compared
vs.isolate	Isolate 2 being compared
Pairwise.SNVs	Pairwise SNVs between isolate 1 and 2
