## Supplementary material for "Transmission of *Klebsiella* strains and plasmids within and between Grey-headed flying fox colonies": Table S4

### Sheet: Summary_plasmids
Plasmid	Species	Isolate	Sequence Type	Country	Isolation source	Flying fox colony location	Isolation site	Size (bp)	Accession	Top isolate hit from human	Top hit country	Top hit accession	Identity (%)	Query coverage (%)	GC-content	rep_type(s)	relaxase_type(s)	mpf_type	predicted_mobility	virulence_score	resistance_score	num_resistance_classes	num_resistance_genes	YbST	AGly_acquired	Flq_acquired	Phe_acquired	Sul_acquired	Tet_acquired	Tmt_acquired	Bla_acquired	Bla_ESBL_acquired	Bla_Carb_acquired	ybtS	ybtX	ybtQ	ybtP	ybtA	irp2	irp1	ybtU	ybtT	ybtE	fyuA
pFF1003_1	K. africana	FF1003	ST4938	Australia	Flying fox	Camellia Gardens	Faeces	97925	CP059392.1	K. pneumoniae INF116 plasmid 1	Australia	CP031793.1	99.23	64	51.5864	IncFIA,IncFII	MOBF,MOBF	MPF_F	conjugative	0	0	0	0	0	-	-	-	-	-	-	-	-	-	-	-	-	-	-	-	-	-	-	-	-
pFF1003_2	K. africana	FF1003	ST4938	Australia	Flying fox	Camellia Gardens	Faeces	33201	CP059393.1	K. pneumoniae F16KP0053 pF16KP0053-4	South Korea	CP052731.1	94.53	98	48.1612	IncN	MOBF	MPF_T	conjugative	0	0	0	0	0	-	-	-	-	-	-	-	-	-	-	-	-	-	-	-	-	-	-	-	-
pFF1010_1	K. pneumoniae	FF1010	ST1412	Australia	Flying fox	Camellia Gardens	Faeces	97921	CP077822.1	K. pneumoniae INF116 plasmid 1	Australia	CP031793.1	100	64	51.5865	IncFIA,IncFII	MOBF,MOBF	MPF_F	conjugative	0	0	0	0	0	-	-	-	-	-	-	-	-	-	-	-	-	-	-	-	-	-	-	-	-
pFF1023_1	K. pneumoniae	FF1023	ST5037	Australia	Flying fox	Camellia Gardens	Faeces	88682	CP077818.1	K. pneumoniae B16KP0141 pB16KP0141-1	South Korea	CP052538.1	98.07	46	51.5708	IncFIA,IncFII	-	MPF_F	non-mobilizable	0	0	0	0	0	-	-	-	-	-	-	-	-	-	-	-	-	-	-	-	-	-	-	-	-
pFF1043_1	K. pneumoniae	FF1043	ST4919	Australia	Flying fox	Adelaide	Faeces	5577	CP077819.1	K. pneumoniae KP20194a pKP20194a-p5	China	CP054785.1	96.43	45	51.4076	ColRNAI_rep_cluster_1987	MOBP	-	mobilizable	0	0	0	0	0	-	-	-	-	-	-	-	-	-	-	-	-	-	-	-	-	-	-	-	-
pFF1076_1	K. pneumoniae	FF1076	ST5035	Australia	Flying fox	Mylor	Faeces	174986	CP077815.1	K. pneumoniae KSB1_6F plasmid 2	Australia	LR890628.1	99.67	81	48.9342	IncFIB,IncHI1B	MOBH	MPF_F	conjugative	0	0	0	0	0	-	-	-	-	-	-	-	-	-	-	-	-	-	-	-	-	-	-	-	-
pFF1083_1	K. pneumoniae	FF1083	ST5036	Australia	Flying fox	Mylor	Faeces	54288	CP077816.1	K. pneumoniae KP_NORM_BLD_2014_104014 plasmid 4	Norway	CP034049.1	97.93	93	52.7888	rep_cluster_1	-	-	non-mobilizable	0	0	0	0	0	-	-	-	-	-	-	-	-	-	-	-	-	-	-	-	-	-	-	-	-
pFF904_1	K. pneumoniae	FF904	ST105	Australia	Flying fox	Blackalls Park	Faeces	140918	CP077811.1	K. pneumoniae THO-004 pTHO-004-1	Japan	AP022528.1	99.99	96	51.6747	IncFIB	-	-	non-mobilizable	0	0	0	0	0	-	-	-	-	-	-	-	-	-	-	-	-	-	-	-	-	-	-	-	-
pFF979_1	K. pneumoniae	FF979	ST5033	Australia	Flying fox	Camellia Gardens	Faeces	135334	CP077807.1	K. pneumoniae F17KP0054 pF17KP0054-1	South Korea	CP052137.1	94.87	37	49.7776	IncFIB,IncFII	MOBF,MOBF	MPF_F	conjugative	0	0	0	0	0	-	-	-	-	-	-	-	-	-	-	-	-	-	-	-	-	-	-	-	-
pFF979_2	K. pneumoniae	FF979	ST5033	Australia	Flying fox	Camellia Gardens	Faeces	108537	CP077808.1	K. pneumoniae KpPF25 plasmid p2	USA	CP065827.1	97.42	91	49.2873	rep_cluster_2469	-	-	non-mobilizable	0	0	0	0	0	-	-	-	-	-	-	-	-	-	-	-	-	-	-	-	-	-	-	-	-
pFF1009_1	K. pneumoniae	FF1009	ST1017	Australia	Flying fox	Camellia Gardens	Faeces	49579	CP077825.1	K. pneumoniae AR_0117 plasmid 5	USA	CP020066.1	99.92	88	51.3222	IncN	MOBF	MPF_T	conjugative	0	0	2	2	0	-	qnrS1	-	-	-	dfrA14.v1^	-	-	-	-	-	-	-	-	-	-	-	-	-	-
None	K. pneumoniae	FF923	ST5034	Australia	Flying fox	Blackalls Park	Faeces	NA	NA	NA	NA	NA	NA	NA	NA	NA	NA	NA	NA	NA	NA	NA	NA	NA	NA	NA	NA	NA	NA	NA	NA	NA	NA	NA	NA	NA	NA	NA	NA	NA	NA	NA	NA	NA
None	K. variicola subsp. variicola	FF907	ST5032	Australia	Flying fox	Blackalls Park	Faeces	NA	NA	NA	NA	NA	NA	NA	NA	NA	NA	NA	NA	NA	NA	NA	NA	NA	NA	NA	NA	NA	NA	NA	NA	NA	NA	NA	NA	NA	NA	NA	NA	NA	NA	NA	NA	NA
None	K. pneumoniae	FF1013	ST661	Australia	Flying fox	Camellia Gardens	Faeces	NA	NA	NA	NA	NA	NA	NA	NA	NA	NA	NA	NA	NA	NA	NA	NA	NA	NA	NA	NA	NA	NA	NA	NA	NA	NA	NA	NA	NA	NA	NA	NA	NA	NA	NA	NA	NA
None	K. africana	FF1019	ST4939	Australia	Flying fox	Camellia Gardens	Faeces	NA	NA	NA	NA	NA	NA	NA	NA	NA	NA	NA	NA	NA	NA	NA	NA	NA	NA	NA	NA	NA	NA	NA	NA	NA	NA	NA	NA	NA	NA	NA	NA	NA	NA	NA	NA	NA

### Sheet: Key_and_legend_information
Key and legend information
Column	Meaning
Plasmid	Name of plasmid
Species	Species plasmid found in
Isolate	Specific isolate plasmid found in
Sequence Type	Sequence type of isolate
Country	Country where isolate was found
Isolation source	Isolation source of isolate
Flying fox colony location	Which colony the isolate was found in
Isolation site	Where from host was isolate cultured from
Size (bp)	Size of plasmid in base pairs
Accession	Accession number of plasmid
Top isolate hit from human	Top hit from a KpSC plasmid from humans
Top hit country	Which country the top hit came from
Top hit accession	Accession number of top hit plasmid
Identity (%)	BLAST identity score
Query coverage (%)	BLAST query coverage score
GC-content	GC content of plasmid
rep_type(s)	replication type of plasmid
relaxase_type(s)	Relaxase type of plasmid
mpf_type	Mate pair formation type
predicted_mobility	Predicted mobility of plasmid
